# Long-read Transcriptome Landscapes of Primary and Metastatic Liver Cancers at Transcript Resolution

**DOI:** 10.1101/2023.07.11.548526

**Authors:** Zhiao Chen, Qili Shi, Yiming Zhao, Midie Xu, Yizhe Liu, Xinrong Li, Li Liu, Menghong Sun, Xiaohua Wu, Zhimin Shao, Ye Xu, Lu Wang, Xianghuo He

## Abstract

**Background:** The liver is the sixth most common site of primary cancer in humans and is frequently colonized by metastases from cancers of other organs. Few studies have investigated the transcriptomic profiles of matched primary tumor and hepatic metastases of patients. Moreover, the read length of 100-200 bases in conventional short-read RNA sequencing is too short, which makes it difficult to directly infer the full-length transcript structure. To help develop effective treatments and improve survival, it is crucial to understand the complex and diverse molecular mechanisms of primary and metastatic liver cancers.

**Methods:** Ninety-five primary and secondary liver cancer patients who underwent hepatic resection were included with long-read sequencing isoform-sequencing and short-read RNA sequencing. We compared the transcriptome landscapes of primary and metastatic liver cancers and systematically investigated HCC, paired primary tumors and liver metastases, and matched non-tumor liver tissues.

**Results:** We defined the full-length isoform-level transcriptome of human primary and metastatic liver cancers and identified isoform-level diversity in HCC and metastasis-associated transcriptome variations in metastatic liver cancers. Specific RNA transcripts and isoform switching events with clinical implications were profoundly discovered in liver cancer. Metastasis-specific transcripts that can predict the metastatic risk and identify the primary sites of cancers of unknown primary liver metastasis patients were defined. Additionally, we found that adjacent paracancerous liver tissues are abnormal and characterized the premetastatic immunological and metabolic alterations in the liver that favor the spread of cancer metastases.

**Conclusions:** Our findings strongly highlight the powerfulness of full-length transcriptome profiling to yield novel biological insights into understanding the molecular basis of tumorigenesis and will further benefit the treatment of primary and metastatic liver cancers.
