## Supplementary material for "Long-read Transcriptome Landscapes of Primary and Metastatic Liver Cancers at Transcript Resolution": Table S1

### Sheet: Sheet1
Cancer_Type	Num	Liver_Cancer_Tissue_No	Iso-seq	RNA-seq	Liver_Tissue_No	Iso-seq	RNA-seq	Primary_Cancer_Tissue	Iso-seq	RNA-seq	Sex	Age
HCC	1	HT8	Y	Y	HL8	Y	Y	NA	NA	NA	F	54
HCC	2	HT12	Y	Y	HL12	Y	Y	NA	NA	NA	F	66
HCC	3	HT29	Y	Y	HL29	Y	Y	NA	NA	NA	M	61
HCC	4	HT32	Y	Y	HL32	Y	Y	NA	NA	NA	M	54
HCC	5	HT34	Y	Y	HL34	Y	Y	NA	NA	NA	M	67
HCC	6	HT35	Y	Y	HL35	Y	Y	NA	NA	NA	F	57
HCC	7	HT37	Y	Y	HL37	Y	Y	NA	NA	NA	M	39
HCC	8	HT38	Y	Y	HL38	Y	Y	NA	NA	NA	M	63
HCC	9	HT39	Y	Y	HL39	Y	Y	NA	NA	NA	M	48
HCC	10	HT40	Y	Y	HL40	Y	Y	NA	NA	NA	M	36
HCC	11	HT42	Y	Y	HL42	Y	Y	NA	NA	NA	M	40
HCC	12	HT44	Y	Y	HL44	Y	Y	NA	NA	NA	M	56
HCC	13	HT47	Y	Y	HL47	Y	Y	NA	NA	NA	M	69
HCC	14	HT48	Y	Y	HL48	Y	Y	NA	NA	NA	M	61
HCC	15	HT49	Y	Y	HL49	Y	Y	NA	NA	NA	M	60
HCC	16	HT50	Y	Y	HL50	Y	Y	NA	NA	NA	M	56
HCC	17	HT53	Y	Y	HL53	Y	Y	NA	NA	NA	F	37
HCC	18	HT55	Y	Y	HL55	Y	Y	NA	NA	NA	M	61
HCC	19	HT56	Y	Y	HL56	Y	Y	NA	NA	NA	M	39
HCC	20	HT57	Y	Y	HL57	Y	Y	NA	NA	NA	M	69
HCC	21	HT59	Y	Y	HL59	Y	Y	NA	NA	NA	F	54
HCC	22	HT60	Y	Y	HL60	Y	Y	NA	NA	NA	M	67
HCC	23	HT61	Y	Y	HL61	Y	Y	NA	NA	NA	M	53
CRLM	1	DT26	Y	Y	DL26	Y	Y	NA	NA	NA	M	60
CRLM	2	DT27	Y	Y	DL27	Y	Y	DP27	Y	Y	M	51
CRLM	3	DT28	Y	Y	DL28	Y	Y	DP28	Y	Y	F	65
CRLM	4	DT29	Y	Y	DL29	Y	Y	DP29	Y	Y	M	49
CRLM	5	DT31	Y	Y	DL31	Y	Y	NA	NA	NA	M	68
CRLM	6	DT32	Y	Y	DL32	Y	Y	NA	NA	NA	F	69
CRLM	7	DT33	Y	Y	DL33	Y	Y	DP33	Y	Y	M	66
CRLM	8	DT35	Y	Y	DL35	Y	Y	DP35	Y	Y	M	61
CRLM	9	DT37	Y	Y	DL37	Y	Y	DP37	Y	Y	F	50
CRLM	10	DT38	Y	Y	DL38	Y	Y	DP38	Y	Y	M	74
CRLM	11	DT39	Y	Y	DL39	Y	Y	DP39	Y	Y	F	62
CRLM	12	NA	NA	NA	DL40	Y	Y	DP40	Y	Y	F	53
CRLM	13	DT41	Y	Y	DL41	Y	Y	DP41	Y	Y	F	70
CRLM	14	DT42	Y	Y	DL42	Y	Y	DP42	Y	Y	M	55
CRLM	15	DT43	Y	Y	DL43	Y	Y	DP43	Y	Y	F	61
CRLM	16	DT45	Y	Y	DL45	Y	Y	DP45	Y	Y	M	50
CRLM	17	DT47	Y	Y	DL47	Y	Y	DP47	Y	Y	F	53
CRLM	18	DT48	Y	Y	DL48	Y	Y	NA	NA	NA	F	61
CRLM	19	DT49	Y	Y	DL49	Y	Y	DP49	Y	Y	F	67
CRLM	20	DT51	Y	Y	DL51	Y	Y	DP51	Y	Y	M	54
OCLM	1	DT13	Y	Y	DL13	Y	Y	NA	NA	NA	F	61
OCLM	2	DT16	Y	Y	DL16	Y	Y	NA	NA	NA	F	53
OCLM	3	DT17	Y	Y	DL17	Y	Y	NA	NA	NA	F	66
OCLM	4	DT18	Y	Y	DL18	Y	Y	NA	NA	NA	F	44
OCLM	5	DT19	Y	Y	DL19	Y	Y	NA	NA	NA	F	39
OCLM	6	DT20	Y	Y	DL20	Y	Y	NA	NA	NA	F	61
OCLM	7	DT22	NA	Y	DL22	Y	Y	NA	NA	NA	F	46
OCLM	8	DT23	Y	Y	DL23	Y	Y	NA	NA	NA	F	41
OCLM	9	DT24	NA	Y	DL24	Y	Y	NA	NA	NA	F	60
OCLM	10	DT25	Y	Y	DL25	Y	Y	NA	NA	NA	F	52
OCLM	11	DT87	NA	Y	DL87	Y	Y	NA	NA	NA	F	54
OCLM	12	DT88	Y	Y	DL88	Y	Y	NA	NA	NA	F	62
OCLM	13	DT93	Y	Y	DL93	Y	Y	NA	NA	NA	F	54
OCLM	14	DT98	Y	Y	DL98	Y	Y	NA	NA	NA	F	62
OCLM	15	DT99	Y	Y	DL99	Y	Y	DP99	Y	Y	F	54
OCLM	16	DT101	Y	Y	DL101	Y	Y	DP101	Y	Y	F	69
OCLM	17	DT102	Y	Y	NA	NA	NA	DP102	Y	Y	F	39
OCLM	18	DT104	NA	Y	NA	NA	NA	DP104	NA	Y	F	68
BCLM	1	DT1	Y	Y	DL1	Y	Y	NA	NA	NA	F	51
BCLM	2	DT2	Y	Y	DL2	Y	Y	NA	NA	NA	F	60
BCLM	3	DT3	Y	Y	DL3	Y	Y	NA	NA	NA	F	73
BCLM	4	DT4	Y	Y	DL4	Y	Y	NA	NA	NA	F	36
BCLM	5	DT5	Y	Y	DL5	Y	Y	NA	NA	NA	F	39
BCLM	6	DT62	NA	Y	DL62	NA	Y	NA	NA	NA	F	68
BCLM	7	DT63	NA	Y	DL63	NA	Y	NA	NA	NA	F	59
BCLM	8	DT64	NA	Y	DL64	NA	Y	NA	NA	NA	F	31
BCLM	9	DT65	NA	Y	DL65	NA	Y	NA	NA	NA	F	47
BCLM	10	DT66	Y	Y	NA	NA	NA	NA	NA	NA	F	55
BCLM	11	DT67	Y	Y	NA	NA	NA	NA	NA	NA	F	35
BCLM	12	DT68	Y	Y	NA	NA	NA	NA	NA	NA	F	44
NCLM	1	DT7	Y	Y	DL7	Y	Y	NA	NA	NA	M	39
NCLM	2	DT8	Y	Y	DL8	Y	Y	NA	NA	NA	F	49
NCLM	3	DT52	NA	Y	DL52	NA	Y	NA	NA	NA	M	59
NCLM	4	DT53	NA	Y	DL53	NA	Y	NA	NA	NA	M	44
NCLM	5	DT55	NA	Y	DL55	NA	Y	NA	NA	NA	M	60
NCLM	6	DT57	NA	Y	DL57	NA	Y	NA	NA	NA	M	69
NCLM	7	DT58	NA	Y	DL58	NA	Y	NA	NA	NA	M	64
GCLM	1	DT69	Y	Y	NA	NA	NA	DP69	NA	Y	M	70
GCLM	2	DT71	Y	Y	DL71	Y	Y	NA	NA	NA	M	77
GCLM	3	DT73	Y	Y	DL73	NA	Y	NA	NA	NA	M	61
GISTLM	1	DT75	Y	Y	DL75	Y	Y	NA	NA	NA	M	63
GISTLM	2	DT76	Y	Y	DL76	Y	Y	NA	NA	NA	F	40
NTLM	1	DT79	Y	Y	NA	NA	NA	NA	NA	NA	F	34
NTLM	2	DT80	Y	Y	DL80	Y	Y	NA	NA	NA	F	43
NTLM	3	DT81	Y	Y	NA	NA	NA	NA	NA	NA	M	38
NTLM	4	DT82	NA	Y	NA	NA	NA	NA	NA	NA	M	61
NTLM	5	DT83	Y	Y	DL83	Y	Y	DP83	Y	Y	F	34
KCLM	1	DT12	Y	Y	DL12	Y	Y	NA	NA	NA	M	54
KCLM	2	DT77	Y	Y	DL77	Y	Y	DP77	Y	Y	F	51
KCLM	3	DT78	Y	Y	DL78	Y	Y	NA	NA	NA	F	33
CCLM	1	DT9	Y	Y	DL9	Y	Y	NA	NA	NA	F	63
CCLM	2	DT10	Y	Y	DL10	Y	Y	NA	NA	NA	F	58
